# Loss of *SMARCB1* evokes targetable epigenetic vulnerabilities in Epithelioid Sarcoma

**DOI:** 10.1101/2024.09.18.613695

**Authors:** Jia Xiang Jin, Fabia Fuchslocher, Martha Carreno-Gonzalez, Felina Zahnow, A. Katharina Ceranski, Rainer Will, Dominic Helm, Felix Bestvater, Ana Banito, Roland Imle, Shunya Ohmura, Florencia Cidre-Aranaz, Thomas G. P. Grünewald

**Affiliations:** Hopp-Children’s Cancer Center (KiTZ), Heidelberg, Germany; Division of Translational Pediatric Sarcoma Research (B410), German Cancer Research Center (DKFZ), German Cancer Consortium (DKTK), Im Neuenheimer Feld 280, 69210 Heidelberg, Germany; Medical Faculty, Ruprecht-Karls-University, Im Neuenheimer Feld 672, 69120 Heidelberg, Germany; National Center for Tumor Diseases (NCT), NCT Heidelberg, a partnership between DKFZ and Heidelberg University Hospital, Germany; Core Facility Cellular Tools (W111), German Cancer Research Center (DKFZ), German Cancer Consortium (DKTK), Heidelberg, Germany; Core Facility Proteomics (W120), German Cancer Research Center (DKFZ), German Cancer Consortium (DKTK), Heidelberg, Germany; Light Microscopy Core Facility (W210), German Cancer Research Center (DKFZ), German Cancer Consortium (DKTK), Heidelberg, Germany; Soft-Tissue Sarcoma Junior Research Group, German Cancer Research Center (DKFZ), German Cancer Consortium (DKTK), Heidelberg, Germany; Faculty of Biosciences, Heidelberg University, Heidelberg, Germany. Division of Pediatric Surgery, Department of General, Visceral and Transplantation Surgery, University Hospital Heidelberg, Heidelberg, Germany; Institute of Pathology, Heidelberg University Hospital, Heidelberg, Germany

**Keywords:** Epithelioid sarcoma, SWI/SNF, SMARCB1, epigenetics, therapeutic vulnerability

## Abstract

Dysfunction of epigenetic modulators, such as the SWI/SNF complex, is a wide-spread but relatively ill-defined feature of a broad spectrum of cancer entities. Among SWI/SNF-mutant entities, *SMARCB1*-deficient cancers, such as the highly aggressive Epithelioid Sarcoma (EpS), are characterized by this genetic event in an otherwise rather silent mutational landscape. This renders EpS an ideal model to study how epigenetic reprogramming by a single mutation can contribute to tumorigenesis.

Hence, to characterize and compare the function of the *SMARCB1*-deficient, residual and the physiological SWI/SNF complex in cancer, we generated a panel of *SMARCB1* re-expressing EpS cell lines and employed a functional multi-omics approach. Here, we show that SWI/SNF holds canonical characteristics of both tumor-suppressors and proto-oncogenes due to its multi-faceted role in the regulation of the epigenome. Our data indicates that the loss of *SMARCB1* causes an overall loss of SWI/SNF chromatin affinity at *cis*-regulatory enhancer elements, inducing a preference for uncontrolled proliferation and cell cycle progression as opposed to development and differentiation. We further demonstrate that EpS cell lines depend on residual SWI/SNF action to maintain clonogenicity and proliferation. Consequently, EpS cell lines exhibit markedly increased sensitivity to pharmacological inhibition of the residual SWI/SNF when compared with SWI/SNF-proficient cancer entities.

Collectively, our results from the EpS model shed new light on how a single mutation can rewire the pleiotropic effects of an epigenetic master regulator and provide inroads for therapeutic intervention.
