## Supplementary Table 1 for "Loss of *SMARCB1* evokes targetable epigenetic vulnerabilities in Epithelioid Sarcoma"

### Sheet: Tabelle1
Name	Sequence	Purpose
CCND1-CTCF_Fw	5'-GGTGGGAGGTCTTTTTGTTTC-3'	ChIP-PCR
CCND1-CTCF_Rv	5'-CACGCAATCCCAGATCAAAAC-3'	ChIP-PCR
CCN1_E1_F	5'-AGCTTGTTGGCGTCTTCG-3'	ChIP-PCR
CCN1_E1_R	5'-TGGAGAAGGGTGACGACTAAG-3'	ChIP-PCR
CDKN1A_Fw	5'-ACTGACTCATCACTACTCCCTC-3'	ChIP-PCR
CDKN1A_Rv	5'-GTGTGCTATTCCCGCCAG-3'	ChIP-PCR
CUL1_Fw	5'-TCCTCCCTTCTAGAAAGAGCTGAC-3'	ChIP-PCR
CUL1_Rv	5'-AGGCCCGAAACCACAGAGCATAAA-3'	ChIP-PCR
FOSB_E4_F	5'-TCTCCCTCTGTCTTTTCTCCT-3'	ChIP-PCR
FOSB_E4_R	5'-ATCTCATGTCCCCAACGAAC-3'	ChIP-PCR
FOSL2_E1_F	5'-CCACATCTCCCCTCTTTACTG-3'	ChIP-PCR
FOSL2_E1_R	5'-TTTTCTCTGCTCCACACCTG-3'	ChIP-PCR
FUT4_E1_F	5'-ACCAACTGAGCCAACATGTG-3'	ChIP-PCR
FUT4_E1_R	5'-GAGTTCTCGAAAGCCAGGTAG-3'	ChIP-PCR
GATA2 _Fw	5'-CTCAGGACCCATGGAAGTATTG-3'	ChIP-PCR
GATA2_Rv	5'-CTGCAATCCTCTTAGCCTCTAG-3'	ChIP-PCR
IGF2_Fw	5'-AGTGCTCGGAATGTTTGGGAACTG-3'	ChIP-PCR
IGF2_Rv	5'-AGTTACCAGGAGGTGCTCAAGTGT-3'	ChIP-PCR
SCRT2_E1_F	5'-TTTATATGGGACGCAGGCTG-3'	ChIP-PCR
SCRT2_E1_R	5'-TTGATGGATTAGAGCGCCG-3'	ChIP-PCR
Myco-F1	ACACCATGGGAGCTGGTAAT	Mycoplasma PCR
Myco-F1t	ACACCATGGGAGCTGGTAAT	Mycoplasma PCR
Myco-F2	GTTCTTTGAAAACTGAAT	Mycoplasma PCR
Myco-F2a	ATTCTTTGAAAACTGAAT	Mycoplasma PCR
Myco-F2cc	GCTCTTTCAAAACTGAAT	Mycoplasma PCR
Myco-R1ac	CTTCATCGACTTCCAGACCCAAGGCAT	Mycoplasma PCR
Myco-R1cat	CCTCATCGACTTTCAGACCCAAGGCAT	Mycoplasma PCR
Myco-R1tt	CTTCTTCGACTTTCAGACCCAAGGCAT	Mycoplasma PCR
Myco-R2	GCATCCACCAAAAACTCT	Mycoplasma PCR
Myco-R2at	GCATCCACCAAATACTCT	Mycoplasma PCR
Myco-R2ca	GCATCCACCACAAACTCT	Mycoplasma PCR
Myco-R1	CTTCATCGACTTTCAGACCCAAGGCAT	Mycoplasma PCR
AgeI_SMARCB1_FW	ATTAACCGGTGCCACCATGATGATGATGGCGCT	Touchdown PCR
SMARCB1_NotI RV	TAATGCGGCCGCTTACCAGGCCGGGG	Touchdown PCR
M13_seq_F	CGT TGT AAA ACG ACG GCC AGT	pENTR233 sequencing
M13_seq_R	CCA GGA AAC AGC TAT GAC	pENTR233 sequencing
pTP_Seq_AgeI_F	ACG TAT GTC GAG GTA GGC GT	pTP sequencing
pTP_Seq_NotI_R	TTC GTC TGA CGT GGC AGC	pTP sequencing
RPLPO_F	GAAACTCTGCATTCTCGCTTC	qRT-PCR
RPLPO_R	GGTGTAATCCGTCTCCACAG	qRT-PCR
SMARCB1_E4_F (exon 4-5)	ACTTAGATGCCGTGCCATG	qRT-PCR
SMARCB1_E4_R (exon 4-5)	TGCGTTCTCATGGATCACAG	qRT-PCR
SMARCB1_E8_F (exon 8-3’UTR)	GACGCTGAGATGGAGAAGAAG	qRT-PCR
SMARCB1_E8_R (exon 8-3’UTR)	CTTCTGAGATGCTCCGTGG	qRT-PCR
SMARCB1_E4_TaqMan	ATGCGGTTCCTGTTGATGGTTGTG	qRT-PCR TaqMan probe
